# The cellular modifier MOAG-4/SERF drives amyloid formation through charge complementation

**DOI:** 10.1101/2020.12.09.417709

**Authors:** Anita Pras, Bert Houben, Francesco A. Aprile, Renée Seinstra, Rodrigo Gallardo, Leen Janssen, Wytse Hogewerf, Matthias De Vleeschouwer, Alejandro Mata-Cabana, Mandy Koopman, Esther Stroo, Minke de Vries, Samantha Louise Edwards, Michele Vendruscolo, S. Fabio Falsone, Frederic Rousseau, Joost Schymkowitz, Ellen A. A. Nollen

## Abstract

While aggregation-prone proteins are known to accelerate ageing and cause age-related diseases, the cellular mechanisms that drive their cytotoxicity remain unresolved. The orthologous proteins MOAG-4, SERF1A and SERF2 have recently been identified as cellular modifiers of such cytotoxicity. Using a peptide array screening approach on human amyloidogenic proteins, we found that SERF2 interacted with specific patterns of negatively charged and hydrophobic, aromatic amino acids. The absence of such patterns, or the neutralization of the positive charge in SERF2, prevented these interactions and abolished the amyloid-promoting activity of SERF2. In a protein aggregation model in the nematode *C. elegans*, protein aggregation was suppressed by mutating the endogenous locus of MOAG-4 to neutralize charge. Our data indicate that charge interactions are required for MOAG-4 and SERF2 to promote aggregation. Such charged interactions might accelerate the primary nucleation of amyloid by initiating structural changes and by decreasing colloidal stability. Our finding that negatively charged segments are overrepresented in amyloid-forming proteins suggests that inhibition of charge interactions deserves exploration as a strategy to target age-related protein toxicity.

**Significance Statement:** How aging causes relatively common diseases such as Alzheimer’s and Parkinson’s is still a mystery. Since toxic structural changes in proteins are likely to be responsible, we investigated biological mechanisms that could drive such changes. We made use of a modifying factor called SERF2, which accelerates structural changes and aggregation of several disease-related proteins. Through a peptide-binding screen, we found that SERF2 acts on negatively charged protein regions. The abundance of such regions in the disease-related proteins explains why SERF has its effect. Removing positive charge in SERF was sufficient to suppress protein aggregation in models for disease. We propose that blocking charge-interactions with SERF or other modifiers could serve as a general approach to treat age-related protein toxicity.
