## Supplementary table S1 for "The cellular modifier MOAG-4/SERF drives amyloid formation through charge complementation"

### Sheet: Table S1
Supplementary table S1. Groups of selected full-length proteins covered by overlapping peptides on the peptide-microarray. A. Amyloidogenic proteins: aggregation-prone proteins for which amyloid formation has been confirmed experimentally. Proteins that have previously been shown to functionally interact with SERF are shown in bold. B: Other disease-related proteins: other aggregation-prone prote…
A. Amyloidogenic proteins (1)	B. Other disease-related proteins	C. Functional amyloidogenic protein	D. Non-amyloidogenic proteins
Amyloid-beta 1-48 (Abeta)	TAR DNA-binding protein 43 (TDP-43) (2)	Premelanosome protein (PMEL) (7)	Alpha-2-macroglobulin (A2M)
Alpha synuclein	RNA-binding protein FUS (3)		Hypermethylated in cancer 2 protein (HIC2)
Atrial natriuretic peptide (ANF)	Superoxide dismutase (SOD1) (3)		Small EDRK-rich factor 1 (SERF1)
Apolipoprotein AI	dipeptide repeats PR (4,5)		Small EDRK-rich factor 2 (SERF2)
Beta-2-microglobulin	dipeptide repeats PA (4,5)
Calcitonin prepropeptide	dipeptide repeats GR (4,5)
Cystatin-C	dipeptide repeats GA (4-6)
Fibrinogen alpha
Gelsolin
Islet amyloid polypeptide prepropeptide (IAPP)
Huntingtin
Keratoepithelin
Lysozyme C
Medin
Prion protein
Prolactin
Serum amyloid A1
Tau
Transthyretin
(1) M. D. Benson, et al., Amyloid nomenclature 2018: recommendations by the International Society of Amyloidosis (ISA) nomenclature committee. Amyloid, 1–5 (2019).
(2) A. Prasad, V. Bharathi, V. Sivalingam, A. Girdhar, B. K. Patel, Molecular Mechanisms of TDP-43 Misfolding and Pathology in Amyotrophic Lateral Sclerosis. Front. Mol. Neurosci. 12, 25 (2019).
(3) Z. Jaunmuktane, S. Brandner, Invited Review: The role of prion‐like mechanisms in neurodegenerative diseases. Neuropathol. Appl. Neurobiol., nan.12592 (2020).
(4) K. Mori, et al., Bidirectional transcripts of the expanded C9orf72 hexanucleotide repeat are translated into aggregating dipeptide repeat proteins. Acta Neuropathol. 126, 881–893 (2013).
(5) M. H. Schludi, et al., Distribution of dipeptide repeat proteins in cellular models and C9orf72 mutation cases suggests link to transcriptional silencing. Acta Neuropathol. 130, 537–555 (2015).
(6) Y.-J. Chang, U.-S. Jeng, Y.-L. Chiang, I.-S. Hwang, Y.-R. Chen, The Glycine-Alanine Dipeptide Repeat from C9orf72 Hexanucleotide Expansions Forms Toxic Amyloids Possessing Cell-to-Cell Transmission Properties. J. Biol. Chem. 291, 4903–11 (2016).
(7) C. Bissig, L. Rochin, G. van Niel, PMEL Amyloid Fibril Formation: The Bright Steps of Pigmentation. Int. J. Mol. Sci. 17, 1438 (2016).
