## Supplementary material for "The cellular modifier MOAG-4/SERF drives amyloid formation through charge complementation": Dataset S3

### Sheet: Dataset S3
Dataset S3. Enrichment scores per amino acid. For each amino acid (aa), the occurrences in binder and non-binder peptides were counted. A hypergeometric p-value was calculated based on these counts (pvalue), which was adjusted for multiple comparisons through a Bonferroni correction (pvalue_bonferroni), and given a significance indicator (significance) as follows: *p<0.05, **p<0.01, ***p<0.001, *…
aa	binder	non_binder	pvalue	pvalue_bonferroni	significance	binder_proportion	non_binder_proportion	probability ratio	enrichment score	aa_type
a	419	2133	5.15302e-13	7.47743e-12	****	0.0534712	0.0762876	0.700916	-0.355367	Hydrophobic
c	123	455	0.382581	1		0.0156968	0.0162732	0.964576	-0.0360666	Other
d	970	1009	5.69204e-166	1.13841e-164	****	0.123788	0.0360873	3.43023	1.23263	Negative
e	1580	1264	0	0	****	0.201633	0.0452074	4.46018	1.49519	Negative
f	251	818	0.10844	0.650641		0.0320316	0.0292561	1.09487	0.090637	Hydrophobic
g	478	2634	6.82952e-22	1.16102e-20	****	0.0610005	0.094206	0.647523	-0.434602	Other
h	88	775	5.56142e-20	8.89827e-19	****	0.0112302	0.0277182	0.405157	-0.90348	Polar
i	270	989	0.363604	1		0.0344564	0.035372	0.974115	-0.026226	Hydrophobic
k	97	1649	3.03307e-83	5.76283e-82	****	0.0123788	0.0589771	0.209891	-1.56117	Positive
l	716	2544	0.46568	1		0.0913731	0.0909871	1.00424	0.00423366	Hydrophobic
m	124	559	0.00869577	0.0608704		0.0158244	0.0199928	0.791503	-0.233821	Hydrophobic
n	215	1097	2.4262e-07	2.66881e-06	****	0.0274375	0.0392346	0.699318	-0.35765	Polar
p	357	1808	6.16626e-11	7.39951e-10	****	0.045559	0.0646638	0.704551	-0.350194	Other
q	285	1514	2.66019e-11	3.45825e-10	****	0.0363706	0.0541488	0.671679	-0.397975	Polar
r	146	1551	1.69039e-50	3.0427e-49	****	0.018632	0.0554721	0.33588	-1.091	Positive
s	552	2684	4.98495e-13	7.47743e-12	****	0.0704441	0.0959943	0.733836	-0.309469	Polar
t	362	1632	1.30212e-05	0.00011719	***	0.046197	0.0583691	0.791464	-0.233871	Polar
v	454	1873	0.00200097	0.0160078	*	0.0579377	0.0669886	0.86489	-0.145153	Hydrophobic
w	92	307	0.303552	1		0.0117407	0.01098	1.06928	0.0669872	Hydrophobic
y	257	665	8.74856e-06	8.74856e-05	****	0.0327973	0.023784	1.37897	0.321335	Hydrophobic
