## Supplementary material for "The cellular modifier MOAG-4/SERF drives amyloid formation through charge complementation": Dataset S6

### Sheet: Dataset S6
Dataset S6. Enrichments of amino acids in binding peptides deviating from prediction. For each amino acid, the occurrences in deviating binder and non-deviating binder peptides were counted. A hypergeometric p-value was calculated based on these counts (pvalue), which was adjusted for multiple comparisons through a Bonferroni correction (pvalue_bonferroni), and given a significance indicator (sig…
aa	deviating	non_deviating	pvalue	pvalue_bonferroni	significance	deviant_proportion	non_deviant_proportion	ratio	deviantscore	aa_type
a	39	380	0.0581825	0.640007		0.0422078	0.0549769	0.767738	-0.264307	Hydrophobic
c	18	105	0.196258	0.981291		0.0194805	0.015191	1.28237	0.248714	Other
d	70	900	4.15985e-07	7.48774e-06	****	0.0757576	0.130208	0.581818	-0.541597	Negative
e	95	1485	1.14246e-17	2.28493e-16	****	0.102814	0.214844	0.478552	-0.736991	Negative
f	65	186	3.03493e-10	5.76637e-09	****	0.0703463	0.0269097	2.61416	0.960943	Hydrophobic
g	49	429	0.157397	0.944385		0.0530303	0.062066	0.854418	-0.157334	Other
h	6	82	0.0925487	0.832939		0.00649351	0.0118634	0.547355	-0.602658	Polar
i	46	224	0.00600332	0.0840465		0.0497835	0.0324074	1.53618	0.429298	Hydrophobic
k	13	84	0.355277	1		0.0140693	0.0121528	1.1577	0.146435	Positive
l	108	608	0.0031892	0.047838	*	0.116883	0.087963	1.32878	0.284259	Hydrophobic
m	5	119	0.00222824	0.0356518	*	0.00541126	0.0172164	0.314308	-1.15738	Hydrophobic
n	33	182	0.0664228	0.664228		0.0357143	0.026331	1.35636	0.304803	Polar
p	38	319	0.277066	1		0.0411255	0.0461516	0.891096	-0.115303	Other
q	27	258	0.124923	0.906731		0.0292208	0.0373264	0.782845	-0.24482	Polar
r	25	121	0.0343639	0.44673		0.0270563	0.0175058	1.54556	0.435388	Positive
s	65	487	0.528306	1		0.0703463	0.0704572	0.998427	-0.00157461	Polar
t	35	327	0.113341	0.906731		0.0378788	0.047309	0.800667	-0.22231	Polar
v	74	380	0.00199705	0.0339498	*	0.0800866	0.0549769	1.45673	0.376196	Hydrophobic
w	17	75	0.0389997	0.467996		0.0183983	0.0108507	1.69558	0.528027	Hydrophobic
y	96	161	2.9518e-27	6.19877e-26	****	0.103896	0.0232928	4.46043	1.49525	Hydrophobic
