## Supplementary material for "The cellular modifier MOAG-4/SERF drives amyloid formation through charge complementation": Dataset S7

### Sheet: Dataset S7
Dataset S7. Amyloid Growth Parameters
Protein		T1/2(hrs)	Tl (hrs)
αSyn	-	31.63 ± 5.06	15.79 ± 4.22
	+ wtSERF2	11.75 ± 0.20	10.42 ± 0.20
	+ mutSERF2	29.55 ± 1.72	17.25 ± 4.26
Aß	-	2.77 ± 0.29	1.82 ± 0.31
	+ wtSERF2	1.92 ± 0.09	1.21 ± 0.07
	+ mutSERF2	2.84 ± 0.29	1.91 ± 0.28
hIAPP	-	2.21 ± 0.47	1.27 ± 0.22
	+ wtSERF2	2.33 ± 0.21	1.14 ± 0.13
	+ mutSERF2	2.10 ± 0.37	0.98 ± 0.17
Amyloid growth parameters of the fitted curve for αSyn, Aß and hIAPP aggregation in the absence or presence of either wild-type SERF2 or SERF2 charge mutant. Note that these values are the mathematical result of a quantification for which a fitting algorithm was used. The numbers are mean values, including the SD of three (αSyn), four (Aß) or five (hIAPP) independent measurements. T1/2: midpoint …
